# Correspondence between gene expression and neurotransmitter receptor and transporter density in the human brain

**DOI:** 10.1101/2021.11.30.469876

**Authors:** Justine Y. Hansen, Ross D. Markello, Lauri Tuominen, Martin Nørgaard, Elena Kuzmin, Nicola Palomero-Gallagher, Alain Dagher, Bratislav Misic

## Abstract

Neurotransmitter receptors modulate the signaling between neurons. Thus, neurotransmitter receptors and transporters play a key role in shaping brain function. Due to the lack of comprehensive neurotransmitter receptor/transporter density datasets, microarray gene expression is often used as a proxy for receptor densities. In the present report, we comprehensively test the expression-density association for a total of 27 neurotransmitter receptors, receptor binding-sites, and transporters across 9 different neurotransmitter systems, using both PET and autoradiography imaging modalities. We find poor spatial correspondences between gene expression and density for all neurotransmitter receptors and transporters except four single-protein metabotropic receptors (5-HT_1A_, D_2_, CB_1_, and MOR). These expression-density associations are related to population variance and change across different classes of laminar differentiation. Altogether, we recommend using direct measures of receptor and transporter density when relating neurotransmitter systems to brain structure and function.
