## Supplemental Table S4 for "Correspondence between gene expression and neurotransmitter receptor and transporter density in the human brain"

	genes	receptors	rho	pspin
0	GRIA1	AMPA	0.37709140327677676	0.8173849281738493
1	GRIA2	AMPA	0.14611931862721078	0.8173849281738493
2	GRIA3	AMPA	-0.021171622320403857	0.8586141385861414
3	GRIA4	AMPA	0.2503071526818738	0.8173849281738493
4	GRIN1	NMDA	-0.2667054946355398	0.8378162183781622
5	GRIN2A	NMDA	-0.1650771138189555	0.8378162183781622
6	GRIN2B	NMDA	0.2081575695157433	0.8378162183781622
7	GRIN2C	NMDA	0.11854886361174607	0.8378162183781622
8	GRIN2D	NMDA	-0.04882282117650827	0.8378162183781622
9	GRIN3A	NMDA	-0.3006541743815681	0.8378162183781622
10	GRIN3B	NMDA	0.2614679857028389	0.8378162183781622
11	GRIK1	kainate	0.5073071970458278	0.2246025397460254
12	GRIK2	kainate	0.5868151436826082	0.2246025397460254
13	GRIK3	kainate	0.42251830258681455	0.2246025397460254
14	GRIK4	kainate	0.04959954651176526	0.9752024797520248
15	GRIK5	kainate	0.4038728275698026	0.2246025397460254
16	GABRA1	GABAa	0.31610229376801396	0.8455272119846838
17	GABRB2	GABAa	0.45176389376670967	0.8455272119846838
18	GABRG2	GABAa	0.23980896584972405	0.8455272119846838
19	GABRR3	GABAa	0.05130240449889969	0.924996389249964
20	GABRD	GABAa	0.22672191747848203	0.8455272119846838
21	GABRR2	GABAa	0.07732340292948298	0.9873012698730127
22	GABRR1	GABAa	-0.05360377932976482	0.8455272119846838
23	GABRG1	GABAa	-0.30840327264742834	0.8455272119846838
24	GABRA2	GABAa	-0.3992088617877596	0.8455272119846838
25	GABRA4	GABAa	0.3000041500001722	0.8455272119846838
26	GABRB1	GABAa	-0.5552102751372732	0.8455272119846838
27	GABRG3	GABAa	0.396898599015337	0.8455272119846838
28	GABRA5	GABAa	-0.589281329811656	0.8455272119846838
29	GABRB3	GABAa	-0.2754873035520676	0.8455272119846838
30	GABRP	GABAa	-0.06775349374980545	0.8455272119846838
31	GABRA6	GABAa	0.6552329398102058	0.8455272119846838
32	GABRE	GABAa	-0.19709763660462318	0.8455272119846838
33	GABRA3	GABAa	-0.6889546266487738	0.8112188781121888
34	GABRQ	GABAa	-0.44785454687602944	0.8455272119846838
35	GABRA1	GABAa/BZ	0.13288004923918367	0.8141741381417414
36	GABRB2	GABAa/BZ	0.2583580590846845	0.8127387261273872
37	GABRG2	GABAa/BZ	0.1546320947063566	0.8141741381417414
38	GABRR3	GABAa/BZ	-0.1666175821380651	0.8127387261273872
39	GABRD	GABAa/BZ	0.22306995343138325	0.8127387261273872
40	GABRR2	GABAa/BZ	0.22080050322588024	0.8127387261273872
41	GABRR1	GABAa/BZ	-0.3146546552897843	0.8127387261273872
42	GABRG1	GABAa/BZ	-0.12611532274985107	0.894010598940106
43	GABRA2	GABAa/BZ	-0.30738212498811335	0.8127387261273872
44	GABRA4	GABAa/BZ	0.15125153704660674	0.8141741381417414
45	GABRB1	GABAa/BZ	-0.29313483544276653	0.8127387261273872
46	GABRG3	GABAa/BZ	0.18101575460780928	0.8127387261273872
47	GABRA5	GABAa/BZ	-0.3935731598934249	0.8127387261273872
48	GABRB3	GABAa/BZ	-0.30897870035547875	0.8127387261273872
49	GABRP	GABAa/BZ	-0.24910084596720816	0.8127387261273872
50	GABRA6	GABAa/BZ	0.3241295507321326	0.8127387261273872
51	GABRE	GABAa/BZ	-0.26383614401634736	0.8127387261273872
52	GABRA3	GABAa/BZ	-0.37904846615279864	0.8127387261273872
53	GABRQ	GABAa/BZ	-0.3316206341119319	0.8127387261273872
54	GABBR1	GABAb	0.2770722788115321	0.5309469053094691
55	GABBR2	GABAb	0.08467717874382794	0.5309469053094691
56	CHRM1	m1	-0.042642755158438087	0.9571042895710429
57	CHRM2	m2	-0.16942308392065772	0.5049495050494951
58	CHRM3	m3	0.2303224498348922	0.22407759224077592
59	CHRNA2	a4b2	-0.05220924449536288	0.909009099090091
60	CHRNA3	a4b2	-0.044005206171215866	0.909009099090091
61	CHRNA4	a4b2	0.1922106827818825	0.909009099090091
62	CHRNA5	a4b2	-0.23684960972566102	0.909009099090091
63	CHRNA6	a4b2	0.4886600998367148	0.6439856014398561
64	CHRNA7	a4b2	-0.12137566706777923	0.909009099090091
65	CHRNA9	a4b2	-0.13287950773049867	0.909009099090091
66	CHRNA10	a4b2	-0.1276063992026303	0.909009099090091
67	CHRNB2	a4b2	0.09035907542607798	0.909009099090091
68	CHRNB3	a4b2	0.5679515594773986	0.6439856014398561
69	CHRNB4	a4b2	-0.004722390090867716	0.909009099090091
70	ADRA1A	a1	-0.046594566703654645	0.8042195780421958
71	ADRA2A	a2	0.4354394246790095	0.047995200479952004
72	HTR1A	5-HT1a	0.8180171412341215	0.0032996700329967
73	HTR2A	5-HT2	-0.04590903663525257	0.8567143285671432
74	DRD1	D1	-0.045677245600425936	0.9223077692230777
