## Supplemental Table S3 for "Correspondence between gene expression and neurotransmitter receptor and transporter density in the human brain"

	genes	receptors	rho	pspin
0	HTR1A	5HT1a	0.7864049228396937	0.009599040095990401
1	HTR1B	5HT1b	0.1735926369686161	0.3818618138186181
2	HTR2A	5HT2a	0.21008879375920025	0.2993700629937006
3	HTR4	5HT4	0.4593354303518537	0.1317868213178682
4	HTR6	5HT6	-0.13590485199841493	0.5076492350764924
5	SLC6A4	5HTT	-0.054890070021353043	0.6419358064193581
6	CHRNA2	A4B2	0.2844316062093564	0.5921074559210746
7	CHRNA3	A4B2	-0.4699670401845485	0.5110822251108224
8	CHRNA4	A4B2	0.33290759220637994	0.5921074559210746
9	CHRNA5	A4B2	0.2701550896262514	0.5921074559210746
10	CHRNA6	A4B2	0.521183977406284	0.1924807519248075
11	CHRNA7	A4B2	0.18621912472233437	0.612968703129687
12	CHRNA9	A4B2	-0.1548471562145588	0.612968703129687
13	CHRNA10	A4B2	0.17900527292928337	0.612968703129687
14	CHRNB2	A4B2	-0.20482112055811771	0.612968703129687
15	CHRNB3	A4B2	0.6638186384303937	0.034096590340965904
16	CHRNB4	A4B2	-0.03745140010143819	0.947005299470053
17	CNR1	CB1	0.8041755146785752	0.017598240175982403
18	DRD1	D1	0.0458442853465915	0.6711328867113289
19	DRD2	D2	0.7719573412166492	0.0051994800519948
20	SLC6A3	DAT	0.15690555153165553	0.5628437156284372
21	GABRA1	GABAa	0.35646682200214463	0.4366849029382776
22	GABRB2	GABAa	0.6168334826814399	0.12234776522347765
23	GABRG2	GABAa	0.27390341123035544	0.6264306902643069
24	GABRR3	GABAa	0.13795922919372694	0.7293035402342118
25	GABRD	GABAa	0.38283086942482447	0.4366849029382776
26	GABRR2	GABAa	0.004273494204998854	0.8326167383261673
27	GABRR1	GABAa	-0.08764425056322592	0.7427201724272017
28	GABRG1	GABAa	-0.6669364241705105	0.10512282105122821
29	GABRA2	GABAa	-0.5892059174221116	0.278849892788499
30	GABRA4	GABAa	0.2088286461850794	0.6373862613738627
31	GABRB1	GABAa	-0.7342288770524785	0.06364363563643635
32	GABRG3	GABAa	0.4547615550141877	0.278849892788499
33	GABRA5	GABAa	-0.6629628283987734	0.12234776522347765
34	GABRB3	GABAa	-0.46486217530686064	0.278849892788499
35	GABRP	GABAa	-0.3492966037774113	0.278849892788499
36	GABRA6	GABAa	0.4661493808569776	0.3197380261973803
37	GABRE	GABAa	-0.3775528026969603	0.4366849029382776
38	GABRA3	GABAa	-0.6548664506087732	0.06364363563643635
39	GABRQ	GABAa	-0.38652446622778164	0.4366849029382776
40	HRH3	H3	0.6968184103059779	0.06629337066293371
41	CHRM1	M1	0.6370086434639325	0.0018998100189981002
42	GRM5	mGluR5	0.33777336232770155	0.145985401459854
43	OPRM1	MU	0.8588499915433574	0.0005999400059994001
44	SLC6A2	NAT	-0.0006097196681026928	0.9061093890610938
45	SLC18A3	VAChT	0.14026458721572077	0.37816218378162186
